# Characterization of the *Plasmodium berghei* regulatory AAA-ATPase subunit Rpt3 as an activator of Protein Phosphatase 1: direct and indirect evidence

**DOI:** 10.1101/2023.07.20.549862

**Authors:** Claudianne Lainé, Caroline De Witte, Alain Martoriati, Amaury Farce, Inès Metatla, Ida Chiara Guerrera, Katia Cailliau, Jamal Khalife, Christine Pierrot

**Affiliations:** Univ. Lille, CNRS, Inserm, CHU Lille, Institut Pasteur de Lille, U1019 - UMR 9017 -CIIL - Center for Infection and Immunity of Lille, F-59000 Lille, France; Univ. Lille, CNRS, UMR 8576-UGSF-Unité de Glycobiologie Structurale et Fonctionnelle, F-59000 Lille, France; University of Lille, Inserm, CHU Lille, U1286 - Infinite - Institute for Translational Research in Inflammation, F-59000 Lille, France; Proteomics platform 3P5-Necker, Université Paris Descartes - Structure Fédérative de Recherche Necker, INSERM US24/CNRS UMS3633, Paris, France

**Author notes:** These authors have contributed equally to this work (Claudianne Lainé, Caroline De Witte).

**Keywords:** proteasome, 19S regulatory particle, Rpt3, Plasmodium, PP1

## Abstract

The 26S proteasome is the main proteolytic machine involved in protein degradation, thus contributing to homeostasis or stress response of eukaryotic cells. This macromolecular complex, consisting of a 20S core particle assembled with one or two 19S regulatory particles, is highly regulated by phosphorylation. Here we describe the *Plasmodium berghei* proteasome AAA-ATPase regulatory subunit Rpt3 and show that it binds to protein phosphatase 1, the major parasite phosphatase. In addition, PbRpt3 regulates the activity of the phosphatase both in vitro and in a heterologous model of *Xenopus* oocytes. Using mutagenesis approaches, we observed that the RVXF motifs of PbRpt3 are involved in this binding and activity. Further use of *Xenopus* oocyte model and mutagenesis based on the 3D model that we established revealed that the binding capacity of PbRpt3 to ATP may also contribute to its phosphatase-regulating activity. In the parasite, reverse genetic studies suggested an essential role for PbRpt3 since no viable knock-out line could be obtained. Additionally, immunoprecipitation assays followed by mass spectrometry analyses using transgenic PbRpt3-tagged parasites not only confirmed that PbRpt3 belongs to the 19S regulatory particle of the proteasome, but also revealed potential interaction with proteins already shown to play a role in the phospholipid membrane dynamics.
