## Supplementary table 1 for "Characterization of the *Plasmodium berghei* regulatory AAA-ATPase subunit Rpt3 as an activator of Protein Phosphatase 1: direct and indirect evidence"

### Sheet: Table S1-sequences blast RVxF 
Supplementary Table 1. Conservation of the KVTF and RKIEF motifs between different organisms among Rpt3 proteins
Organism	Accession number	Conservation of 1st RVxF motif KVTF	Conservation of 2nd RVxF motif RKIEF
Plasmodium berghei	PlasmoDB PBANKA_0715600	KVTF	RKIEF
Plasmodium falciparum	PlasmoDB PF3D7_0413600	QVTF	RKIEF
Plasmodium vivax	PlasmoDB PVP01_0520100	QVTF	RKIEF
Plasmodium ovale	PlasmoDB PocGH01_05025700	QVTF	RKIEF
Plasmodium malariae	PlasmoDB PmUG01_05030100	QVTF	RKIEF
Plasmodium knowlesi	PlasmoDB PKNH_0505200	KVTF	RKIEF
Homo sapiens	Uniprot PRS6B	TAAF	RKIEF
Mus musculus	Uniprot P54775	TAAF	RKIEF
Arabidopsis thaliana	Uniprot Q9SEI4	TAAF	RKIEF
Sacharomyces cerevisiae	Genebank AJU66576.1	KAAF	RKIEF
Plasmodium chabaudi	PlasmoDB PCHAS_0724700	KVTF	RKIEF
Plasmodium yoelii yoelii 17X	PlasmoDB PY17X_0715800	KVTF	RKIEF
Plasmodium relictum	PlasmoDB PRELSG_050880	KVTF	RKIEF
Plasmodium gallinaceum	PlasmoDB PGAL8A_00087000	KVTF	RKIEF
Colours used :
infecting rodents
infecting humans
infecting birds
