## Supplementary table 2 for "Characterization of the *Plasmodium berghei* regulatory AAA-ATPase subunit Rpt3 as an activator of Protein Phosphatase 1: direct and indirect evidence"

### Sheet: Table S2-Primers PbRpt3 
Supplementary Table 2. List of primers used throughout this study
		use	Vector
name	sequence	in Fusion
P1	TCATCACCACAGCCAGGATCCGATGAGAAAAATGGAAAATGTTAG	PbRpt3 full length cDNA	pDUET
P2	GCATTATGCGGCCGCAAGCTTTCATATATTATAAAATTCGTAATCTC	PbRpt3 full length cDNA	pDUET
P4	TCATCACCACAGCCAGGATCCACAAGTTAGTGAAAGACCAAAT	PbRpt3 cDNA coding for the 30 kDa truncated protein	pDUET
		mutations on pGADT7-PbRpt3 plasmid	Vector
KA3	TGCTATTGGAGTGGTGGGATCTG	mutagenesis PbRpt33 200KVTF203 => 200KATA203	pGADT7-PbRpt3
KA4	GTCGCTTTTGTTTCATTGGCCACTG	mutagenesis PbRpt33 200KVTF203 => 200KATA203
RK3	AGCACCACTGCCTGATAGGAAAC	mutagenesis PbRpt33 305RKIEF309 => 305RKAEA309	pGADT7-PbRpt3 mutated 200KATA203
RK4	TCTGCCTTTCTATCCAGCCTTCC
		Plasmodium berghei transfections
		genotypes of tranfected Pb - Knock out	Vector
QCR2	TGAAGTGCTCTTCCCTTTGACCA	KO construct KO gem	PbGEM-022521
QCR3	GGCTAGTCTTAGATGATGAAGGATCAG	KO construct KO gem	PbGEM-022521
P1	TCATCACCACAGCCAGGATCCGATGAGAAAAATGGAAAATGTTAG	KO construct KO gem	PbGEM-022521
P4	TCATCACCACAGCCAGGATCCACAAGTTAGTGAAAGACCAAAT	KO construct KO gem	PbGEM-022521
GW1	CATACTAGCCATTTTATGTG	KO construct KO gem	PbGEM-022521
GW2	CTTTGGTGACAGATACTAC	KO construct KO gem	PbGEM-022521
GT	GGACCCGGATTTATGGAAGCAGCA	KO construct KO gem	PbGEM-022521
GT2	CATGTTCGTCAAGTACCCCAATAAC	KO construct KO gem	PbGEM-022521
		genotypes of tranfected Pb - Knock in	Vector
PF	GTATATGTGCGCATGGAATGCATATG	KI construct-mCherry	pL1886
PR	GAGATTACGAATTTTATAATATA	KI construct-mCherry	pL1886
877	CTCGCCCTCGATCTCGAACTC	KI construct-mCherry	pL1886
